# Phage-plasmids spread antibiotic resistance genes through infection and lysogenic conversion

**DOI:** 10.1101/2022.06.24.497495

**Authors:** Eugen Pfeifer, Rémy A. Bonnin, Eduardo P.C. Rocha

## Abstract

Antibiotic resistance is rapidly spreading by horizontal transfer of resistance genes in mobile genetic elements. While plasmids are key drivers of this process, very few integrative phages encode antibiotic resistance genes. Here, we find that phage-plasmids, elements that are both phages and plasmids, often carry antibiotic resistance genes. We found 60 phage-plasmids with 184 antibiotic resistance genes, including broad-spectrum-cephalosporins, carbapenems, aminoglycosides, fluoroquinolones and colistin. These genes are in a few hotspots, seem to have been co-translocated with transposable elements, and are often in class I integrons, which had not been previously found in phages. We tried to induce six phage-plasmids with resistance genes (including four with resistance integrons) and succeeded in five cases. Other phage-plasmids and integrative prophages were co-induced in these experiments. As a proof of principle, we focused on a P1-like element encoding an extended spectrum β-lactamase, *bla*_CTX-M-55_. After induction, we confirmed that it’s capable to infect and convert four other *E. coli* strains. Its re-induction led to further conversion of a sensitive strain, confirming it’s a fully functional phage. This study shows that phage-plasmids carry a large diversity of clinically relevant antibiotic resistance genes that they transfer across bacteria. As plasmids, these elements seem very plastic and capable of acquiring genes from other plasmids. As phages, they may provide novel paths of transfer for resistance genes, because they can infect bacteria distant in time and space from the original host. As a matter of alarm, they may also eventually mediate transfer to other types of phages.

**Importance:** Dissemination of antimicrobial resistances is a major threat to global health. Here, we show that a group of temperate bacterial viruses (=phages), termed phage-plasmids, commonly encode different and multiple types of resistance genes of high clinical importance, often in integrons. This is unexpected since phages typically do not carry resistance genes and, hence, do not confer their hosts with resistance upon infection and genome integration. Our experiments with phage-plasmids isolated from clinical settings confirmed they infect sensitive strains, rendering them antibiotic resistant. The spread of antibiotic resistance genes by phage-plasmids is worrisome because it dispenses cell-to-cell contact, necessary for the canonical plasmid transfer (=conjugation). Furthermore, their integrons are now genetic platforms for the acquisition of novel resistance genes.
