## supplementary_tbl_s1 for "Phage-plasmids spread antibiotic resistance genes through infection and lysogenic conversion"

### Sheet: Sheet1
NCBI_accession_PP	NCBI_gene_locus	Hit_in_database	P_P_supergroup	P_P_community	P_P_group	P_P_subgroup	AMR_database	AMR_Gene_Family (CARD)	Drug_Class (CARD)	Resistance_Mechanism (CARD)
NC_023031	P795_RS17855	tet(B)_1_AP000342		AB	AB	AB_subgroup1	CARD	major facilitator superfamily (MFS) antibiotic efflux pump	tetracycline antibiotic	antibiotic efflux
NC_042128	FDJ53_gp022	(Bla)blaSHV-2:AF148851:6-866:861		P1	P1	P1_subgroup1	CARD	SHV beta-lactamase	carbapenem;cephalosporin;penam	antibiotic inactivation
NZ_AP019819	G7Y81_RS23230	gb|AHB39758.1|ARO:3003013|dfrA15	SSU5	SSU5_pHCM2	SSU5_pHCM2		CARD	trimethoprim resistant dihydrofolate reductase dfr	diaminopyrimidine antibiotic	antibiotic target replacement
NZ_AP023399	IFA22_RS23680	(Bla)blaNPS-1:AY027589:46-828:783					CARD	NPS beta-lactamase	cephalosporin;penam	antibiotic inactivation
NZ_CP007729	KPNIH10_RS27555	(Phe)catA1:V00622:244-903:660		F116			CARD	chloramphenicol acetyltransferase (CAT)	phenicol antibiotic	antibiotic inactivation
NZ_CP007729	KPNIH10_RS27590	(Tmt)dfrA12:Z21672:310-807:498		F116			CARD	trimethoprim resistant dihydrofolate reductase dfr	diaminopyrimidine antibiotic	antibiotic target replacement
NZ_CP007729	KPNIH10_RS27600	aadA2_2_JQ364967		F116			CARD	ANT(3'')	aminoglycoside antibiotic	antibiotic inactivation
NZ_CP007729	KPNIH10_RS27605	gb|AAC44316.1|ARO:3005010|qacEdelta1		F116			CARD	major facilitator superfamily (MFS) antibiotic efflux pump	acridine dye;disinfecting agents and intercalating dyes	antibiotic efflux
NZ_CP007729	KPNIH10_RS27610	(Sul)sul1:AF071413:6700-7539:840		F116			CARD	sulfonamide resistant sul	sulfonamide antibiotic;sulfone antibiotic	antibiotic target replacement
NZ_CP007729	KPNIH10_RS27650	(MLS)mph(A):DQ445270:1626-2531:1230		F116			CARD	macrolide phosphotransferase (MPH)	macrolide antibiotic	antibiotic inactivation
NZ_CP007729	KPNIH10_RS27660	(AGly)aph3-Ia:HQ840942:23569-24384:816		F116			CARD	APH(3')	aminoglycoside antibiotic	antibiotic inactivation
NZ_CP008829	KPNIH1_RS27560	(Phe)catA1:V00622:244-903:660		F116			CARD	chloramphenicol acetyltransferase (CAT)	phenicol antibiotic	antibiotic inactivation
NZ_CP008829	KPNIH1_RS27595	(Tmt)dfrA12:Z21672:310-807:498		F116			CARD	trimethoprim resistant dihydrofolate reductase dfr	diaminopyrimidine antibiotic	antibiotic target replacement
NZ_CP008829	KPNIH1_RS27605	aadA2_2_JQ364967		F116			CARD	ANT(3'')	aminoglycoside antibiotic	antibiotic inactivation
NZ_CP008829	KPNIH1_RS27610	gb|AAC44316.1|ARO:3005010|qacEdelta1		F116			CARD	major facilitator superfamily (MFS) antibiotic efflux pump	acridine dye;disinfecting agents and intercalating dyes	antibiotic efflux
NZ_CP008829	KPNIH1_RS27615	(Sul)sul1:AF071413:6700-7539:840		F116			CARD	sulfonamide resistant sul	sulfonamide antibiotic;sulfone antibiotic	antibiotic target replacement
NZ_CP008829	KPNIH1_RS27655	(MLS)mph(A):DQ445270:1626-2531:1230		F116			CARD	macrolide phosphotransferase (MPH)	macrolide antibiotic	antibiotic inactivation
NZ_CP008829	KPNIH1_RS27665	(AGly)aph3-Ia:HQ840942:23569-24384:816		F116			CARD	APH(3')	aminoglycoside antibiotic	antibiotic inactivation
NZ_CP011399	CY94_RS15740	ClpL_1_CP023753					resfinder	ClpL	Disinfectant resistance	NA
NZ_CP016381	TK34_RS22660	(AGly)aadB:JQ690540:4275-4808:534		P1			CARD	ANT(2'')	aminoglycoside antibiotic	antibiotic inactivation
NZ_CP016381	TK34_RS22135	(Bla)blaKPC-2:JN048642:127-1008:882		P1			CARD	KPC beta-lactamase	carbapenem;cephalosporin;monobactam;penam	antibiotic inactivation
NZ_CP016381	TK34_RS22105	(Bla)blaSHV-12:FJ685654:24-860:837		P1			CARD	SHV beta-lactamase	carbapenem;cephalosporin;penam	antibiotic inactivation
NZ_CP016381	TK34_RS22650	dfrA19_2_EU855687		P1			CARD	trimethoprim resistant dihydrofolate reductase dfr	diaminopyrimidine antibiotic	antibiotic target replacement
NZ_CP016381	TK34_RS22125	(Flq)qnrB19:EU432277:1-645:645		P1			CARD	quinolone resistance protein (qnr)	fluoroquinolone antibiotic	antibiotic target protection
NZ_CP016381	TK34_RS22690	(MLS)msr(E):JF769133:7246-8721:1476		P1			CARD	ABC-F ATP-binding cassette ribosomal protection protein	lincosamide antibiotic;macrolide antibiotic;oxazolidinone antibiotic;phenicol antibiotic;pleuromutilin antibiotic;streptogramin antibiotic;tetracycline antibiotic	antibiotic target protection
NZ_CP016381	TK34_RS22695	gb|ABI20451.1|ARO:3003741|mphE		P1			CARD	macrolide phosphotransferase (MPH)	macrolide antibiotic	antibiotic inactivation
NZ_CP016381	TK34_RS22605	(Bla)CARB-2:HQ157204:747-1613:867		P1			CARD	CARB beta-lactamase	penam	antibiotic inactivation
NZ_CP016381	TK34_RS22620	gb|AAK52606.1|ARO:3002696|cmlA6		P1			CARD	major facilitator superfamily (MFS) antibiotic efflux pump	phenicol antibiotic	antibiotic efflux
NZ_CP016381	TK34_RS22625	(Phe)catB11:NG_050948:101-733:633		P1			CARD	chloramphenicol acetyltransferase (CAT)	phenicol antibiotic	antibiotic inactivation
NZ_CP016381	TK34_RS22665	gb|AFQ93498.1|ARO:3002676|catB3		P1			CARD	chloramphenicol acetyltransferase (CAT)	phenicol antibiotic	antibiotic inactivation
NZ_CP016381	TK34_RS22675	sul1_36_X15024		P1			resfinder	sul1	Sulphonamide resistance	NA
NZ_CP016381	TK34_RS22710	sul1_9_AY963803		P1			resfinder	sul1	Sulphonamide resistance	NA
NZ_CP032183	AM363_RS03775	(AGly)aadB:JQ690540:4275-4808:534	SSU5	SSU5_pHCM2	SSU5_pHCM2		CARD	ANT(2'')	aminoglycoside antibiotic	antibiotic inactivation
NZ_CP034755	EM861_RS23495	gb|ABX24471.1|ARO:3005115|AAC(6')-Ib-cr5	SSU5	SSU5_pHCM2	SSU5_pHCM2		CARD	AAC(6')-Ib-cr	aminoglycoside antibiotic;fluoroquinolone antibiotic	antibiotic inactivation
NZ_CP034755	EM861_RS23500	(Bla)blaOXA-1:JQ682867:1-831:831	SSU5	SSU5_pHCM2	SSU5_pHCM2		CARD	OXA beta-lactamase	carbapenem;cephalosporin;penam	antibiotic inactivation
NZ_CP034755	EM861_RS23505	gb|AFQ93498.1|ARO:3002676|catB3	SSU5	SSU5_pHCM2	SSU5_pHCM2		CARD	chloramphenicol acetyltransferase (CAT)	phenicol antibiotic	antibiotic inactivation
NZ_CP018956	BE963_RS02410	(AGly)aadB:JQ690540:4275-4808:534		VP882			CARD	ANT(2'')	aminoglycoside antibiotic	antibiotic inactivation
NZ_CP018956	BE963_RS02415	(AGly)aac6-33:GQ337064:1203-1757:555		VP882			CARD	AAC(6')	aminoglycoside antibiotic	antibiotic inactivation
NZ_CP018956	BE963_RS02510	(Bla)blaKPC-2:JN048642:127-1008:882		VP882			CARD	KPC beta-lactamase	carbapenem;cephalosporin;monobactam;penam	antibiotic inactivation
NZ_CP019054	BVL39_RS27485	aph(3')-Ia_3_EF015636		P1	P1	P1_subgroup1	CARD	APH(3')	aminoglycoside antibiotic	antibiotic inactivation
NZ_CP019054	BVL39_RS27375	(AGly)aph4-Ia:V01499:231-1256:1026		P1	P1	P1_subgroup1	CARD	APH(4)	aminoglycoside antibiotic	antibiotic inactivation
NZ_CP019054	BVL39_RS27385	gb|ABB43029.1|ARO:3002539|AAC(3)-IV		P1	P1	P1_subgroup1	CARD	AAC(3)	aminoglycoside antibiotic	antibiotic inactivation
NZ_CP019054	BVL39_RS27430	aadA2_2_JQ364967		P1	P1	P1_subgroup1	CARD	ANT(3'')	aminoglycoside antibiotic	antibiotic inactivation
NZ_CP019054	BVL39_RS27435	(Tmt)dfrA12:Z21672:310-807:498		P1	P1	P1_subgroup1	CARD	trimethoprim resistant dihydrofolate reductase dfr	diaminopyrimidine antibiotic	antibiotic target replacement
NZ_CP021203	CA268_RS26760	erm(B)_1_JN899585		P1	P1	P1_subgroup1	resfinder	erm(B)	Macrolide resistance	NA
NZ_CP021203	CA268_RS26735	(MLS)mph(A):DQ445270:1626-2531:1230		P1	P1	P1_subgroup1	CARD	macrolide phosphotransferase (MPH)	macrolide antibiotic	antibiotic inactivation
NZ_CP021203	CA268_RS27350	(AGly)aac3-IIa:X51534:91-951:861		P1	P1	P1_subgroup1	CARD	AAC(3)	aminoglycoside antibiotic	antibiotic inactivation
NZ_CP021203	CA268_RS27380	(Bla)blaCTX-M-15:JQ686199:261-1136:876		P1	P1	P1_subgroup1	CARD	CTX-M beta-lactamase	cephalosporin;penam	antibiotic inactivation
NZ_CP021203	CA268_RS27880	gb|ABG91835.1|ARO:3002860|dfrA17		P1	P1	P1_subgroup1	CARD	trimethoprim resistant dihydrofolate reductase dfr	diaminopyrimidine antibiotic	antibiotic target replacement
NZ_CP021203	CA268_RS27885	(AGly)aadA5:AF137361:64-852:789		P1	P1	P1_subgroup1	CARD	ANT(3'')	aminoglycoside antibiotic	antibiotic inactivation
NZ_CP021835	AM367_RS29850	(Sul)sul2:EU360945:1617-2432:816		VP882			CARD	sulfonamide resistant sul	sulfonamide antibiotic;sulfone antibiotic	antibiotic target replacement
NZ_CP021835	AM367_RS29895	(Bla)blaKPC-2:JN048642:127-1008:882		VP882			CARD	KPC beta-lactamase	carbapenem;cephalosporin;monobactam;penam	antibiotic inactivation
NZ_CP021835	AM367_RS29990	(AGly)aac6-33:GQ337064:1203-1757:555		VP882			CARD	AAC(6')	aminoglycoside antibiotic	antibiotic inactivation
NZ_CP021835	AM367_RS29995	(AGly)aadB:JQ690540:4275-4808:534		VP882			CARD	ANT(2'')	aminoglycoside antibiotic	antibiotic inactivation
NZ_CP034755	EM861_RS23510	(Rif)arr3:JF806499:1353-1805:453	SSU5	SSU5_pHCM2	SSU5_pHCM2		CARD	rifampin ADP-ribosyltransferase (Arr)	rifamycin antibiotic	antibiotic inactivation
NZ_CP034755	EM861_RS23570	(AGly)aph3-Ia:HQ840942:23569-24384:816	SSU5	SSU5_pHCM2	SSU5_pHCM2		CARD	APH(3')	aminoglycoside antibiotic	antibiotic inactivation
NZ_CP022068	CEP91_RS00095	(Bla)blaTEM-1D:AF188200:215-1075:861		VP882			CARD	TEM beta-lactamase	cephalosporin;monobactam;penam;penem	antibiotic inactivation
NZ_CP022068	CEP91_RS00155	(Bla)blaTEM-1D:AF188200:215-1075:861		VP882			CARD	TEM beta-lactamase	cephalosporin;monobactam;penam;penem	antibiotic inactivation
NZ_CP023025	Aba10324_RS18600	tet(B)_1_AP000342		AB	AB	AB_subgroup1	CARD	major facilitator superfamily (MFS) antibiotic efflux pump	tetracycline antibiotic	antibiotic efflux
NZ_CP023686	ZMO3_RS09820	(Phe)catA1:V00622:244-903:660		VP882			CARD	chloramphenicol acetyltransferase (CAT)	phenicol antibiotic	antibiotic inactivation
NZ_CP025141	CXB24_RS27070	(Sul)sul2:EU360945:1617-2432:816		VP882			CARD	sulfonamide resistant sul	sulfonamide antibiotic;sulfone antibiotic	antibiotic target replacement
NZ_CP025141	CXB24_RS27695	(Bla)blaKPC-2:JN048642:127-1008:882		VP882			CARD	KPC beta-lactamase	carbapenem;cephalosporin;monobactam;penam	antibiotic inactivation
NZ_CP025141	CXB24_RS27790	(AGly)aac6-33:GQ337064:1203-1757:555		VP882			CARD	AAC(6')	aminoglycoside antibiotic	antibiotic inactivation
NZ_CP025141	CXB24_RS27795	(AGly)aadB:JQ690540:4275-4808:534		VP882			CARD	ANT(2'')	aminoglycoside antibiotic	antibiotic inactivation
NZ_CP025144	CXB25_RS27090	(Sul)sul2:EU360945:1617-2432:816		VP882			CARD	sulfonamide resistant sul	sulfonamide antibiotic;sulfone antibiotic	antibiotic target replacement
NZ_CP025144	CXB25_RS27715	gb|AUD37084.1|ARO:3005365|KPC-33		VP882			CARD	KPC beta-lactamase	carbapenem;cephalosporin;monobactam;penam	antibiotic inactivation
NZ_CP025144	CXB25_RS27810	(AGly)aac6-33:GQ337064:1203-1757:555		VP882			CARD	AAC(6')	aminoglycoside antibiotic	antibiotic inactivation
NZ_CP025144	CXB25_RS27815	(AGly)aadB:JQ690540:4275-4808:534		VP882			CARD	ANT(2'')	aminoglycoside antibiotic	antibiotic inactivation
NZ_CP025147	CXB26_RS27105	(Sul)sul2:EU360945:1617-2432:816		VP882			CARD	sulfonamide resistant sul	sulfonamide antibiotic;sulfone antibiotic	antibiotic target replacement
NZ_CP025147	CXB26_RS27730	(Bla)blaKPC-2:JN048642:127-1008:882		VP882			CARD	KPC beta-lactamase	carbapenem;cephalosporin;monobactam;penam	antibiotic inactivation
NZ_CP025147	CXB26_RS27825	(AGly)aac6-33:GQ337064:1203-1757:555		VP882			CARD	AAC(6')	aminoglycoside antibiotic	antibiotic inactivation
NZ_CP025147	CXB26_RS27830	(AGly)aadB:JQ690540:4275-4808:534		VP882			CARD	ANT(2'')	aminoglycoside antibiotic	antibiotic inactivation
NZ_CP026705	AM435_RS00115	gb|ABI20451.1|ARO:3003741|mphE		AB	AB	AB_subgroup2	CARD	macrolide phosphotransferase (MPH)	macrolide antibiotic	antibiotic inactivation
NZ_CP026705	AM435_RS00120	(MLS)msr(E):JF769133:7246-8721:1476		AB	AB	AB_subgroup2	CARD	ABC-F ATP-binding cassette ribosomal protection protein	lincosamide antibiotic;macrolide antibiotic;oxazolidinone antibiotic;phenicol antibiotic;pleuromutilin antibiotic;streptogramin antibiotic;tetracycline antibiotic	antibiotic target protection
NZ_CP027122	C7R87_RS00720	gb|ABI20451.1|ARO:3003741|mphE		AB	AB	AB_subgroup2	CARD	macrolide phosphotransferase (MPH)	macrolide antibiotic	antibiotic inactivation
NZ_CP027122	C7R87_RS00725	(MLS)msr(E):JF769133:7246-8721:1476		AB	AB	AB_subgroup2	CARD	ABC-F ATP-binding cassette ribosomal protection protein	lincosamide antibiotic;macrolide antibiotic;oxazolidinone antibiotic;phenicol antibiotic;pleuromutilin antibiotic;streptogramin antibiotic;tetracycline antibiotic	antibiotic target protection
NZ_CP034755	EM861_RS23615	aph(3')-Ia_9_EU722351	SSU5	SSU5_pHCM2	SSU5_pHCM2		CARD	APH(3')	aminoglycoside antibiotic	antibiotic inactivation
NZ_CP027613	AM475_RS25960	(Sul)sul1:AF071413:6700-7539:840		F116			CARD	sulfonamide resistant sul	sulfonamide antibiotic;sulfone antibiotic	antibiotic target replacement
NZ_CP027613	AM475_RS25965	gb|AAC44316.1|ARO:3005010|qacEdelta1		F116			CARD	major facilitator superfamily (MFS) antibiotic efflux pump	acridine dye;disinfecting agents and intercalating dyes	antibiotic efflux
NZ_CP027613	AM475_RS25970	aadA2_2_JQ364967		F116			CARD	ANT(3'')	aminoglycoside antibiotic	antibiotic inactivation
NZ_CP027613	AM475_RS25980	(Tmt)dfrA12:Z21672:310-807:498		F116			CARD	trimethoprim resistant dihydrofolate reductase dfr	diaminopyrimidine antibiotic	antibiotic target replacement
NZ_CP027613	AM475_RS26020	(Bla)blaSHV-1:AF148850:6-866:861		F116			CARD	SHV beta-lactamase	carbapenem;cephalosporin;penam	antibiotic inactivation
NZ_CP031191	DV102_RS24775	(Bla)blaCTX-M-27:AY156923:1-876:876		P1	P1	P1_subgroup1	CARD	CTX-M beta-lactamase	carbapenem;cephalosporin;penam	antibiotic inactivation
NZ_CP031350	DXE50_RS00755	gb|BAB35162.1|ARO:3000676|H-NS		N15			CARD	major facilitator superfamily (MFS) antibiotic efflux pump;resistance-nodulation-cell division (RND) antibiotic efflux pump	cephalosporin;cephamycin;fluoroquinolone antibiotic;macrolide antibiotic;penam;tetracycline antibiotic	antibiotic efflux
NZ_CP031445	DYB08_RS19715	(MLS)msr(E):JF769133:7246-8721:1476		AB	AB	AB_subgroup2	CARD	ABC-F ATP-binding cassette ribosomal protection protein	lincosamide antibiotic;macrolide antibiotic;oxazolidinone antibiotic;phenicol antibiotic;pleuromutilin antibiotic;streptogramin antibiotic;tetracycline antibiotic	antibiotic target protection
NZ_CP031445	DYB08_RS19720	gb|ABI20451.1|ARO:3003741|mphE		AB	AB	AB_subgroup2	CARD	macrolide phosphotransferase (MPH)	macrolide antibiotic	antibiotic inactivation
NZ_CP034755	EM861_RS23645	(Bla)blaKPC-4:FJ473382:364-1245:882	SSU5	SSU5_pHCM2	SSU5_pHCM2		CARD	KPC beta-lactamase	carbapenem;cephalosporin;monobactam;penam	antibiotic inactivation
NZ_CP058165	HV054_RS22895	(AGly)aac3-IId:EU022314:1-861:861	SSU5	SSU5_pHCM2	SSU5_pHCM2		CARD	AAC(3)	aminoglycoside antibiotic	antibiotic inactivation
NZ_CP058165	HV054_RS23005	(Bla)blaSHV-12:FJ685654:24-860:837	SSU5	SSU5_pHCM2	SSU5_pHCM2		CARD	SHV beta-lactamase	carbapenem;cephalosporin;penam	antibiotic inactivation
NZ_CP045278	GBF15_RS24010	(Bla)blaCTX-M-15:JQ686199:261-1136:876	SSU5	pSLy3	pSLy3		CARD	CTX-M beta-lactamase	cephalosporin;penam	antibiotic inactivation
NZ_LR890608	JMW69_RS24535	(Bla)blaCTX-M-15:JQ686199:261-1136:876	SSU5	pSLy3	pSLy3		CARD	CTX-M beta-lactamase	cephalosporin;penam	antibiotic inactivation
NZ_CP017778	BK002_RS26980	(MLS)erm(42):FR734406:1-906:906	SSU5	pKpn	pKpn		CARD	Erm 23S ribosomal RNA methyltransferase	lincosamide antibiotic;macrolide antibiotic;streptogramin antibiotic	antibiotic target alteration
NZ_CP017778	BK002_RS26225	gb|AAL38577.1|ARO:3002577|AAC(6')-Ib4	SSU5	pKpn	pKpn		CARD	AAC(6')	aminoglycoside antibiotic	antibiotic inactivation
NZ_CP017778	BK002_RS26670	(Sul)sul1:AF071413:6700-7539:840	SSU5	pKpn	pKpn		CARD	sulfonamide resistant sul	sulfonamide antibiotic;sulfone antibiotic	antibiotic target replacement
NZ_CP017778	BK002_RS26685	(Flq)qnrB2:DQ351242:1-645:645	SSU5	pKpn	pKpn		CARD	quinolone resistance protein (qnr)	fluoroquinolone antibiotic	antibiotic target protection
NZ_CP035313	ERL60_RS22355	(Col)mcr-1.1:KP347127:22413-24038:1626		P1	P1	P1_subgroup1	CARD	MCR phosphoethanolamine transferase	peptide antibiotic	antibiotic target alteration
NZ_CP037929	E2E32_RS26605	(AGly)aph3-Ia:HQ840942:23569-24384:816		F116			CARD	APH(3')	aminoglycoside antibiotic	antibiotic inactivation
NZ_CP037929	E2E32_RS26615	(MLS)mph(A):DQ445270:1626-2531:1230		F116			CARD	macrolide phosphotransferase (MPH)	macrolide antibiotic	antibiotic inactivation
NZ_CP037929	E2E32_RS26650	(Sul)sul1:AF071413:6700-7539:840		F116			CARD	sulfonamide resistant sul	sulfonamide antibiotic;sulfone antibiotic	antibiotic target replacement
NZ_CP037929	E2E32_RS26655	gb|AAC44316.1|ARO:3005010|qacEdelta1		F116			CARD	major facilitator superfamily (MFS) antibiotic efflux pump	acridine dye;disinfecting agents and intercalating dyes	antibiotic efflux
NZ_CP037929	E2E32_RS26660	aadA2_2_JQ364967		F116			CARD	ANT(3'')	aminoglycoside antibiotic	antibiotic inactivation
NZ_CP037929	E2E32_RS26670	(Tmt)dfrA12:Z21672:310-807:498		F116			CARD	trimethoprim resistant dihydrofolate reductase dfr	diaminopyrimidine antibiotic	antibiotic target replacement
NZ_CP037929	E2E32_RS26700	(Phe)catA1:V00622:244-903:660		F116			CARD	chloramphenicol acetyltransferase (CAT)	phenicol antibiotic	antibiotic inactivation
NZ_CP037929	E2E32_RS26880	(AGly)aac3-IIa:X51534:91-951:861		F116			CARD	AAC(3)	aminoglycoside antibiotic	antibiotic inactivation
NZ_CP037929	E2E32_RS26890	gb|ABX24471.1|ARO:3005115|AAC(6')-Ib-cr5		F116			CARD	AAC(6')-Ib-cr	aminoglycoside antibiotic;fluoroquinolone antibiotic	antibiotic inactivation
NZ_CP037929	E2E32_RS26895	(Bla)blaOXA-1:JQ682867:1-831:831		F116			CARD	OXA beta-lactamase	carbapenem;cephalosporin;penam	antibiotic inactivation
NZ_CP037929	E2E32_RS26935	gb|ABC86904.2|ARO:3002714|QnrB1		F116			CARD	quinolone resistance protein (qnr)	fluoroquinolone antibiotic	antibiotic target protection
NZ_CP037929	E2E32_RS26955	gb|AHK10285.1|ARO:3002859|dfrA14		F116			CARD	trimethoprim resistant dihydrofolate reductase dfr	diaminopyrimidine antibiotic	antibiotic target replacement
NZ_CP039519	EA719_RS19360	(Bla)blaOXA-23:EF120622:1499-2320:822		AB	AB	AB_subgroup1	CARD	OXA beta-lactamase	carbapenem;cephalosporin;penam	antibiotic inactivation
NZ_CP040426	FE003_RS19670	(MLS)msr(E):JF769133:7246-8721:1476		AB	AB	AB_subgroup2	CARD	ABC-F ATP-binding cassette ribosomal protection protein	lincosamide antibiotic;macrolide antibiotic;oxazolidinone antibiotic;phenicol antibiotic;pleuromutilin antibiotic;streptogramin antibiotic;tetracycline antibiotic	antibiotic target protection
NZ_CP040426	FE003_RS19675	gb|ABI20451.1|ARO:3003741|mphE		AB	AB	AB_subgroup2	CARD	macrolide phosphotransferase (MPH)	macrolide antibiotic	antibiotic inactivation
NZ_CP040928	FH040_RS22665	gb|AAG16656.1|ARO:3002705|floR					CARD	major facilitator superfamily (MFS) antibiotic efflux pump	phenicol antibiotic	antibiotic efflux
NZ_CP040928	FH040_RS22465	sul2_3_HQ840942					resfinder	sul2	Sulphonamide resistance	NA
NZ_CP040928	FH040_RS22490	(Tmt)dfrA12:Z21672:310-807:498					CARD	trimethoprim resistant dihydrofolate reductase dfr	diaminopyrimidine antibiotic	antibiotic target replacement
NZ_CP040928	FH040_RS22500	aadA2_2_JQ364967					CARD	ANT(3'')	aminoglycoside antibiotic	antibiotic inactivation
NZ_CP040928	FH040_RS22565	(MLS)mph(A):DQ445270:1626-2531:1230					CARD	macrolide phosphotransferase (MPH)	macrolide antibiotic	antibiotic inactivation
NZ_CP040928	FH040_RS22640	aadA2_2_JQ364967					CARD	ANT(3'')	aminoglycoside antibiotic	antibiotic inactivation
NZ_CP040928	FH040_RS22725	(AGly)aph3-Ia:HQ840942:23569-24384:816					CARD	APH(3')	aminoglycoside antibiotic	antibiotic inactivation
NZ_CP040928	FH040_RS22760	tet(B)_2_AF326777					CARD	major facilitator superfamily (MFS) antibiotic efflux pump	tetracycline antibiotic	antibiotic efflux
NZ_CP041590	FK728_RS18580	gb|AAG16656.1|ARO:3002705|floR		AB	AB	AB_subgroup1	CARD	major facilitator superfamily (MFS) antibiotic efflux pump	phenicol antibiotic	antibiotic efflux
NZ_CP041590	FK728_RS18620	gb|ABI20451.1|ARO:3003741|mphE		AB	AB	AB_subgroup1	CARD	macrolide phosphotransferase (MPH)	macrolide antibiotic	antibiotic inactivation
NZ_CP041590	FK728_RS18625	(MLS)msr(E):JF769133:7246-8721:1476		AB	AB	AB_subgroup1	CARD	ABC-F ATP-binding cassette ribosomal protection protein	lincosamide antibiotic;macrolide antibiotic;oxazolidinone antibiotic;phenicol antibiotic;pleuromutilin antibiotic;streptogramin antibiotic;tetracycline antibiotic	antibiotic target protection
NZ_CP041922	FPV29_RS24750	(Bla)blaCTX-M-55:HM748991:321-1196:876		P1	P1	P1_subgroup1	CARD	CTX-M beta-lactamase	cephalosporin	antibiotic inactivation
NZ_CP043218	FYA02_RS25535	aph(3'')-Ib_2_AF024602		P1	P1	P1_subgroup1	CARD	APH(3'')	aminoglycoside antibiotic	antibiotic inactivation
NZ_CP043218	FYA02_RS25540	(AGly)strB:FJ474091:264-1100:837		P1	P1	P1_subgroup1	CARD	APH(6)	aminoglycoside antibiotic	antibiotic inactivation
NZ_CP017778	BK002_RS26955	(Sul)sul2:EU360945:1617-2432:816	SSU5	pKpn	pKpn		CARD	sulfonamide resistant sul	sulfonamide antibiotic;sulfone antibiotic	antibiotic target replacement
NZ_CP044475	FSC12_RS15640	(Phe)floR:AKLJ01000508:383-1597:1215					CARD	major facilitator superfamily (MFS) antibiotic efflux pump	phenicol antibiotic	antibiotic efflux
NZ_CP044475	FSC12_RS15095	gb|AGH88989.1|ARO:3001205|determinant					CARD	Bleomycin resistant protein	glycopeptide antibiotic	antibiotic inactivation
NZ_CP044475	FSC12_RS15100	(Bla)blaNDM-1:JQ080305:1-813:813					CARD	NDM beta-lactamase	carbapenem;cephalosporin;cephamycin;penam	antibiotic inactivation
NZ_CP044475	FSC12_RS15110	gb|AGI04227.1|ARO:3003687|APH(3')-VI					CARD	APH(3')	aminoglycoside antibiotic	antibiotic inactivation
NZ_CP044475	FSC12_RS15120	(AGly)aac3-IId:EU022314:1-861:861					CARD	AAC(3)	aminoglycoside antibiotic	antibiotic inactivation
NZ_CP044475	FSC12_RS15140	gb|AAK60186.1|ARO:3003014|dfrA16					CARD	trimethoprim resistant dihydrofolate reductase dfr	diaminopyrimidine antibiotic	antibiotic target replacement
NZ_CP044475	FSC12_RS15145	(Bla)CARB-2:HQ157204:747-1613:867					CARD	CARB beta-lactamase	penam	antibiotic inactivation
NZ_CP044475	FSC12_RS15155	gb|AAK52606.1|ARO:3002696|cmlA6					CARD	major facilitator superfamily (MFS) antibiotic efflux pump	phenicol antibiotic	antibiotic efflux
NZ_CP044475	FSC12_RS15160	gb|AAO49597.1|ARO:3002601|aadA					CARD	ANT(3'')	aminoglycoside antibiotic	antibiotic inactivation
NZ_CP044475	FSC12_RS15605	gb|QBQ85438.1|ARO:3004719|Tet(X3)					CARD	tetracycline inactivation enzyme	glycylcycline;tetracycline antibiotic	antibiotic inactivation
NZ_CP021962	AM386_RS30845	(Bla)blaNDM-1:JQ080305:1-813:813	SSU5	pKpn	pKpn		CARD	NDM beta-lactamase	carbapenem;cephalosporin;cephamycin;penam	antibiotic inactivation
NZ_CP021962	AM386_RS30850	gb|AGH88989.1|ARO:3001205|determinant	SSU5	pKpn	pKpn		CARD	Bleomycin resistant protein	glycopeptide antibiotic	antibiotic inactivation
NZ_CP027149	CSC00_RS26980	gb|AAT74613.1|ARO:3003676|AAC(6')-Ib'	SSU5	pKpn	pKpn		CARD	AAC(6')	aminoglycoside antibiotic	antibiotic inactivation
NZ_CP044034	FOB39_RS26770	gb|WP_032072208.1|ARO:3001387|TEM-210	SSU5	pKpn	pKpn		CARD	TEM beta-lactamase	cephalosporin;monobactam;penam;penem	antibiotic inactivation
NZ_CP047090	GQN55_RS00400	(Col)mcr-1.1:KP347127:22413-24038:1626		P1	P1	P1_subgroup1	CARD	MCR phosphoethanolamine transferase	peptide antibiotic	antibiotic target alteration
NZ_CP053046	HG538_RS22195	gb|AAG16656.1|ARO:3002705|floR		P1	P1	P1_subgroup1	CARD	major facilitator superfamily (MFS) antibiotic efflux pump	phenicol antibiotic	antibiotic efflux
NZ_CP053046	HG538_RS22230	gb|AAO49597.1|ARO:3002601|aadA		P1	P1	P1_subgroup1	CARD	ANT(3'')	aminoglycoside antibiotic	antibiotic inactivation
NZ_CP053046	HG538_RS22300	tet(A)_4_AJ517790		P1	P1	P1_subgroup1	resfinder	tet(A)	Tetracycline resistance	NA
NZ_CP053046	HG538_RS22225	gb|AHK10285.1|ARO:3002859|dfrA14		P1	P1	P1_subgroup1	CARD	trimethoprim resistant dihydrofolate reductase dfr	diaminopyrimidine antibiotic	antibiotic target replacement
NZ_CP053046	HG538_RS22235	(Bla)blaOXA-10:HQ386834:1465-2265:801		P1	P1	P1_subgroup1	CARD	OXA beta-lactamase	carbapenem;cephalosporin;penam	antibiotic inactivation
NZ_CP053046	HG538_RS22240	gb|AAM77075.1|ARO:3002695|cmlA5		P1	P1	P1_subgroup1	CARD	major facilitator superfamily (MFS) antibiotic efflux pump	phenicol antibiotic	antibiotic efflux
NZ_CP053046	HG538_RS22245	(Rif)arr2:JQ639792:1050-1502:453		P1	P1	P1_subgroup1	CARD	rifampin ADP-ribosyltransferase (Arr)	rifamycin antibiotic	antibiotic inactivation
NZ_CP053046	HG538_RS22265	(Flq)qnr-S1:AB187515:9737-10393:657		P1	P1	P1_subgroup1	CARD	quinolone resistance protein (qnr)	fluoroquinolone antibiotic	antibiotic target protection
NZ_CP055258	HUU84_RS25615	(Tmt)dfrA12:Z21672:310-807:498		P1	P1	P1_subgroup1	CARD	trimethoprim resistant dihydrofolate reductase dfr	diaminopyrimidine antibiotic	antibiotic target replacement
NZ_CP055258	HUU84_RS25575	aph(3')-Ia_3_EF015636		P1	P1	P1_subgroup1	CARD	APH(3')	aminoglycoside antibiotic	antibiotic inactivation
NZ_CP055258	HUU84_RS25625	aadA2_2_JQ364967		P1	P1	P1_subgroup1	CARD	ANT(3'')	aminoglycoside antibiotic	antibiotic inactivation
NZ_CP055258	HUU84_RS25660	gb|ABB43029.1|ARO:3002539|AAC(3)-IV		P1	P1	P1_subgroup1	CARD	AAC(3)	aminoglycoside antibiotic	antibiotic inactivation
NZ_CP055258	HUU84_RS25665	(AGly)aph4-Ia:V01499:231-1256:1026		P1	P1	P1_subgroup1	CARD	APH(4)	aminoglycoside antibiotic	antibiotic inactivation
NZ_CP055600	HV014_RS22305	gb|AAO49597.1|ARO:3002601|aadA		P1	P1	P1_subgroup1	CARD	ANT(3'')	aminoglycoside antibiotic	antibiotic inactivation
NZ_CP045677	F8D37_RS27245	(Rif)arr2:JQ639792:1050-1502:453	SSU5	pKpn	pKpn		CARD	rifampin ADP-ribosyltransferase (Arr)	rifamycin antibiotic	antibiotic inactivation
NZ_CP045677	F8D37_RS27255	gb|AFJ11384.1|ARO:3002546|AAC(6')-Ib	SSU5	pKpn	pKpn		CARD	AAC(6')	aminoglycoside antibiotic	antibiotic inactivation
NZ_CP045677	F8D37_RS27265	(AGly)rmtF:JQ808129:55-876:822	SSU5	pKpn	pKpn		CARD	16S rRNA methyltransferase (G1405)	aminoglycoside antibiotic	antibiotic target alteration
NZ_CP061398	HCV83_RS28235	(Bla)blaTEM-1D:AF188200:215-1075:861	SSU5	pKpn	pKpn		CARD	TEM beta-lactamase	cephalosporin;monobactam;penam;penem	antibiotic inactivation
NZ_CP062816	IMQ58_RS23065	aac(3)-VIa_2_NC_009838		P1	P1	P1_subgroup1	CARD	AAC(3)	aminoglycoside antibiotic	antibiotic inactivation
NZ_CP062816	IMQ58_RS23070	gb|AAO49597.1|ARO:3002601|aadA		P1	P1	P1_subgroup1	CARD	ANT(3'')	aminoglycoside antibiotic	antibiotic inactivation
NZ_CP062827	IMQ30_RS22805	aac(3)-VIa_2_NC_009838		P1	P1	P1_subgroup1	CARD	AAC(3)	aminoglycoside antibiotic	antibiotic inactivation
NZ_CP062827	IMQ30_RS22810	gb|AAO49597.1|ARO:3002601|aadA		P1	P1	P1_subgroup1	CARD	ANT(3'')	aminoglycoside antibiotic	antibiotic inactivation
NZ_CP062833	IMQ22_RS23275	aac(3)-VIa_2_NC_009838		P1	P1	P1_subgroup1	CARD	AAC(3)	aminoglycoside antibiotic	antibiotic inactivation
NZ_CP062833	IMQ22_RS23280	gb|AAO49597.1|ARO:3002601|aadA		P1	P1	P1_subgroup1	CARD	ANT(3'')	aminoglycoside antibiotic	antibiotic inactivation
NZ_CP062839	IMQ20_RS23160	gb|AAO49597.1|ARO:3002601|aadA		P1	P1	P1_subgroup1	CARD	ANT(3'')	aminoglycoside antibiotic	antibiotic inactivation
NZ_CP062839	IMQ20_RS23165	aac(3)-VIa_2_NC_009838		P1	P1	P1_subgroup1	CARD	AAC(3)	aminoglycoside antibiotic	antibiotic inactivation
NZ_CP062884	IMP66_RS23075	aac(3)-VIa_2_NC_009838		P1	P1	P1_subgroup1	CARD	AAC(3)	aminoglycoside antibiotic	antibiotic inactivation
NZ_CP062884	IMP66_RS23080	gb|AAO49597.1|ARO:3002601|aadA		P1	P1	P1_subgroup1	CARD	ANT(3'')	aminoglycoside antibiotic	antibiotic inactivation
NZ_CP062896	IMP38_RS23335	aac(3)-VIa_2_NC_009838		P1	P1	P1_subgroup1	CARD	AAC(3)	aminoglycoside antibiotic	antibiotic inactivation
NZ_CP062896	IMP38_RS23340	gb|AAO49597.1|ARO:3002601|aadA		P1	P1	P1_subgroup1	CARD	ANT(3'')	aminoglycoside antibiotic	antibiotic inactivation
NZ_CP063350	IN859_RS23650	(Bla)blaCTX-M-14:AF252622:1741-2616:876		P1	P1	P1_subgroup1	CARD	CTX-M beta-lactamase	cephalosporin	antibiotic inactivation
NZ_CP063350	IN859_RS23670	(Flq)qnr-S1:AB187515:9737-10393:657		P1	P1	P1_subgroup1	CARD	quinolone resistance protein (qnr)	fluoroquinolone antibiotic	antibiotic target protection
NZ_CP064673	IVP14_RS23180	(Bla)blaCTX-M-27:AY156923:1-876:876		P1	P1	P1_subgroup1	CARD	CTX-M beta-lactamase	carbapenem;cephalosporin;penam	antibiotic inactivation
NZ_CP064676	HU143_RS23855	(Bla)blaCTX-M-27:AY156923:1-876:876		P1	P1	P1_subgroup1	CARD	CTX-M beta-lactamase	carbapenem;cephalosporin;penam	antibiotic inactivation
NZ_CP066814	JH254_RS20760	(Bla)blaGES-1:HM370522:1-864:864					CARD	GES beta-lactamase	carbapenem;cephalosporin;penam	antibiotic inactivation
NZ_CP066814	JH254_RS20770	(Tmt)dfr22:AJ628423:325-822:498					CARD	trimethoprim resistant dihydrofolate reductase dfr	diaminopyrimidine antibiotic	antibiotic target replacement
NZ_CP066814	JH254_RS20765	ARR-6_2_FM897214					resfinder	ARR-6	Rifampicin resistance	NA
NZ_CP068233	JJJ22_RS21100	(Tmt)dfr22:AJ628423:325-822:498					CARD	trimethoprim resistant dihydrofolate reductase dfr	diaminopyrimidine antibiotic	antibiotic target replacement
NZ_CP068233	JJJ22_RS21110	(Bla)blaGES-1:HM370522:1-864:864					CARD	GES beta-lactamase	carbapenem;cephalosporin;penam	antibiotic inactivation
NZ_CP068233	JJJ22_RS21105	ARR-6_2_FM897214					resfinder	ARR-6	Rifampicin resistance	NA
NZ_CP069704	JR341_RS02135	(MLS)lnu(F):EU118119:1030-1851:822		P1	P1	P1_subgroup1	CARD	lincosamide nucleotidyltransferase (LNU)	lincosamide antibiotic	antibiotic inactivation
NZ_CP069704	JR341_RS02130	(AGly)aadA22:AM261837:74-865:792		P1	P1	P1_subgroup1	CARD	ANT(3'')	aminoglycoside antibiotic	antibiotic inactivation
NZ_CP061398	HCV83_RS28270	(Bla)blaKPC-3:JN255861:139-1020:882	SSU5	pKpn	pKpn		CARD	KPC beta-lactamase	carbapenem;cephalosporin;monobactam;penam	antibiotic inactivation
