## supplementary_tbl_s2 for "Phage-plasmids spread antibiotic resistance genes through infection and lysogenic conversion"

### Sheet: Sheet1
Strain	Assigned P-P group	Resistance genes	Match in DB (CARD, resfinder, ARG-ANNOT)	Resistance class (CARD)	Drug class (CARD)	Resistance mechanism (CARD)
E. coli 163A9	P1-g1	163A9_P1_like_PP_18	gb|ABI34705.1|ARO:3001917|CTX-M-55	CTX-M beta-lactamase	cephalosporin	antibiotic inactivation
E. coli 166F4	SSU5-super-group	No co-assembly possible	gb|AAL02127.1|ARO:3001878|CTX-M-15	CTX-M beta-lactamase	cephalosporin	antibiotic inactivation
E. cloacae 169C2	SSU5-super-group	169C2_SSU5_like_PP_36	gb|AAC44316.1|ARO:3005010|qacEdelta1	antibiotic efflux pump	disinfecting agents and intercalating dyes, acridine dye	antibiotic efflux
E. cloacae 170E2	SSU5-super-group	(I-VI) 170E2_SSU5_like_PP1_33 to 38	(I) gb|AEJ33969.1|ARO:3000410|sul1, (II) gb|AAC44316.1|ARO:3005010|qacEdelta1, (III) gb|ACD56151.1|ARO:3002848|arr-3, (IV) gb|AFQ93498.1|ARO:3002676|catB3, (V) gb|AFB82783.1|ARO:3001396|OXA-1, (VI) aac(6')-Ib-cr_1_DQ303918	(I) sulfonamide resistant sul, (II) antibiotic efflux pump, (III) rifampin ADP-ribosyltransferase (Arr), (IV) chloramphenicol acetyltransferase (CAT), (V) OXA beta-lactamase, (VI) aminoglycoside acetyltransferase	(I) sulfonamide antibiotic, (II) disinfecting agents and intercalating dyes, acridine dye, (III) rifamycin antibiotic, (IV) phenicol antibiotic, (V) penam, cephalosporin, carbapenem, (VI) fluoroquinolone antibiotic and/or aminoglycoside antibiotic	(I) antibiotic target replacement, (II) antibiotic efflux, (III-VI) antibiotic inactivation
E. cloacae 171A5	SSU5-super-group	(I) 171A5_SSU5_like_PP_33, (II) 171A5_SSU5_like_PP_36, (III)-(VIII) 171A5_SSU5_like_PP_38-43	(I) gb|AEJ33969.1|ARO:3000410|sul1, (II) gb|ABI50486.1|ARO:3002707|QnrA1, (III) gb|AEJ33969.1|ARO:3000410|sul1, (IV) gb|AAC44316.1|ARO:3005010|qacEdelta1, (V) gb|ACD56151.1|ARO:3002848|arr-3, (VI) gb|AFQ93498.1|ARO:3002676|catB3, (VII) gb|AFB82783.1|ARO:3001396|OXA-1, (VIII) aac(6')-Ib-cr_1_DQ303918	(I) sulfonamide resistant sul, (II) quinolone resistance protein, (III) sulfonamide resistant sul, (IV)antibiotic efflux pump, (V) rifampin ADP-ribosyltransferase (Arr), (VI) chloramphenicol acetyltransferase (CAT), (VII) OXA beta-lactamase, (VIII) aminoglycoside acetyltransferase	(I) sulfonamide antibiotic, (II) fluoroquinolone antibiotic, (III) sulfonamide antibiotic, (IV) disinfecting agents and intercalating dyes, acridine dye, (V) rifamycin antibiotic, (VI) phenicol antibiotic, (VII) penam, cephalosporin, carbapenem, (VIII) fluoroquinolone antibiotic and/or aminoglycoside antibiotic	(I, III) antibiotic target replacement, (II) antibiotic target protection, (IV) antibiotic efflux, (V-VIII) antibiotic inactivation
E. cloacae 211G7	SSU5-super-group	(I-VI) 211G7_SSU5_like_PP_69-74, (VII) 211G7_SSU5_like_PP_76	(I) aac(6')-Ib-cr_1_DQ303918, (II) gb|AFB82783.1|ARO:3001396|OXA-1, (III) gb|AFQ93498.1|ARO:3002676|catB3, (IV) gb|ACD56151.1|ARO:3002848|arr-3, (V) gb|AAC44316.1|ARO:3005010|qacEdelta1, (VI) gb|AEJ33969.1|ARO:3000410|sul1, (VII) gb|ABI50486.1|ARO:3002707|QnrA1	(I) aminoglycoside acetyltransferase, (II) OXA beta-lactamase, (III) chloramphenicol acetyltransferase (CAT), (IV) rifampin ADP-ribosyltransferase (Arr), (V)antibiotic efflux pump, (VI) sulfonamide resistant sul, (VII) quinolone resistance protein	(I) fluoroquinolone antibiotic and/or aminoglycoside antibiotic, (II) penam, cephalosporin, carbapenem, (III) phenicol antibiotic, (IV) rifamycin antibiotic, (V) disinfecting agents and intercalating dyes, acridine dye, (VI) sulfonamide antibiotic, (VII) fluoroquinolone antibiotic	(I-IV) antibiotic inactivation, (V) antibiotic efflux, (VI) antibiotic target replacement, (VII) antibiotic target protection
