## supplementary_tbl_s3 for "Phage-plasmids spread antibiotic resistance genes through infection and lysogenic conversion"

### Sheet: Sheet1
Strain_ID	Contig	Contig_size_bp	Circular	P_P	VS_full_partial	VS_dsDNA_score	VS_ssDNA_score	VS_hallmark_genes	background_coverage	mean_coverage	Related_phages
163A9	163A9_contig_1	157081	NA	not_assigned	0_partial	0.987	0.007	13	1.35	27.653	(1) MK416008.1 [0.245] {16}; (2) KU052037.1 [0.215] {16}; (3) MK416013.1 [0.196] {23}; (4) KY271399.1 [0.155] {15}; (5) MK448237.1 [0.15] {18}
163A9	163A9_contig_2	99775	Yes	P1-like	full	0.987	0	9	1.35	9.947	(1) AF234173.1 [0.78] {80}; (2) AF234172.1 [0.772] {80}; (3) NC_005856.1 [0.772] {80}; (4) AF503408.1 [0.707] {80}; (5) NC_050152.1 [0.707] {80}
163A9	163A9_contig_3	41027	NA	not_assigned	full	1	0.02	10	1.35	1465.501	(1) KT630649.1 [0.383] {32}; (2) NC_028699.1 [0.383] {32}; (3) JQ182730.1 [0.326] {21}; (4) NC_019704.1 [0.326] {21}; (5) MT135176.1 [0.286] {23}
163A9	163A9_contig_4	34199	Yes	not_assigned	full	0.987	0.007	18	1.35	72.573	(1) OK490395.1 [0.794] {37}; (2) OK490397.1 [0.794] {37}; (3) OK490399.1 [0.794] {37}; (4) OK490401.1 [0.794] {37}; (5) OK490403.1 [0.794] {37}
163A9	163A9_contig_5	2433	NA	not_assigned	full	0.973	0.087	2	1.35	1435.141	(1) KC618326.1 [0.653] {4}; (2) NC_041848.1 [0.653] {4}; (3) KR073661.1 [0.608] {4}; (4) NC_028943.1 [0.608] {4}; (5) OK490395.1 [0.415] {3}
169C2	169C2_contig_1	111978	Yes	SSU5-like	full	0.993	0.02	14	0.527	5.97	(1) JQ965645.1 [0.782] {100}; (2) NC_018843.1 [0.782] {100}; (3) MK422451.1 [0.594] {65}; (4) CP053388.1 [0.552] {83}; (5) MZ779062.1 [0.548] {84}
169C2	169C2_contig_2	47549	Yes	N15-like	full	1	0.007	24	0.527	699.38	(1) AF064539.1 [0.7] {46}; (2) NC_001901.1 [0.7] {46}; (3) MN855675.1 [0.374] {16}; (4) CP038007.1 [0.371] {26}; (5) CP025712.1 [0.367] {32}
169C2	169C2_contig_3	22172	NA	not_assigned	full	0.993	0.027	15	0.527	7.699	(1) MN688132.1 [0.485] {16}; (2) JQ086372.1 [0.466] {17}; (3) NC_019714.1 [0.466] {17}; (4) JQ182732.1 [0.458] {17}; (5) NC_019715.1 [0.458] {17}
169C2	169C2_contig_4	15045	NA	not_assigned	full	0.987	0.027	1	0.527	3.531	(1) JQ182729.1 [0.312] {11}; (2) NC_019721.1 [0.312] {11}
169C2	169C2_contig_5	4426	NA	not_assigned	full	1	0.88	0	0.527	2.072
169C2	169C2_contig_6	2513	Yes	not_assigned					0.527	2.679	(1) OL355129.1 [0.584] {3}
169C2	169C2_contig_7	2099	NA	not_assigned					0.527	11.638
169C2	169C2_contig_8	1620	Yes	not_assigned					0.527	2.695
169C2	169C2_contig_9	1407	NA	not_assigned					0.527	3.099
169C2	169C2_contig_10	1284	NA	not_assigned					0.527	3.591	(1) MK416011.1 [0.574] {2}; (2) MK433577.1 [0.574] {2}; (3) MK433581.1 [0.574] {2}; (4) NC_049448.1 [0.574] {2}; (5) MK422453.1 [0.569] {2}
170E2	170E2_contig_1	115002	Yes	SSU5-like	full	0.987	0	13	1.314	20.567	(1) JQ965645.1 [0.805] {103}; (2) NC_018843.1 [0.805] {103}; (3) MK422451.1 [0.636] {70}; (4) CP053388.1 [0.591] {89}; (5) MZ779062.1 [0.591] {91}
170E2	170E2_contig_2	47549	Yes	N15-like	full	1	0.007	24	1.314	1175.41	(1) AF064539.1 [0.7] {46}; (2) NC_001901.1 [0.7] {46}; (3) CP038007.1 [0.371] {26}; (4) CP025712.1 [0.366] {32}; (5) MN855675.1 [0.353] {15}
170E2	170E2_contig_3	41803	Yes	not_assigned	full	0.993	0.013	19	1.314	8.732	(1) JQ182729.1 [0.364] {29}; (2) NC_019721.1 [0.364] {29}; (3) MN688132.1 [0.342] {13}; (4) KY271401.1 [0.325] {19}; (5) MH178096.1 [0.303] {19}
170E2	170E2_contig_4	22784	NA	not_assigned					1.314	4.59
170E2	170E2_contig_5	10596	NA	not_assigned					1.314	4.36
170E2	170E2_contig_6	10580	NA	not_assigned	full	0.94	0.027	0	1.314	5.76	(1) MK422453.1 [0.496] {12}; (2) NC_049453.1 [0.496] {12}; (3) OK490395.1 [0.392] {11}; (4) OK490397.1 [0.392] {11}; (5) OK490399.1 [0.392] {11}
170E2	170E2_contig_7	7167	NA	not_assigned					1.314	3.961
170E2	170E2_contig_8	3660	NA	not_assigned					1.314	6.292
170E2	170E2_contig_9	2511	Yes	not_assigned					1.314	9.427
170E2	170E2_contig_10	2454	NA	not_assigned					1.314	7.592
170E2	170E2_contig_11	2154	NA	not_assigned					1.314	5.991
170E2	170E2_contig_12	1620	Yes	not_assigned					1.314	5.649
170E2	170E2_contig_13	1614	NA	not_assigned	full	0.987	1	0	1.314	6.159	(1) NC_010463.1 [0.524] {2}
170E2	170E2_contig_14	1456	NA	not_assigned					1.314	5.183
170E2	170E2_contig_15	1400	NA	not_assigned					1.314	4.926
171A5	171A5_contig_1	120384	Yes	SSU5-like	full	0.98	0	13	1.281	37.226	(1) JQ965645.1 [0.805] {103}; (2) NC_018843.1 [0.805] {103}; (3) MK422451.1 [0.636] {70}; (4) CP053388.1 [0.591] {89}; (5) MZ779062.1 [0.591] {91}
171A5	171A5_contig_2	47549	Yes	N15-like	full	1	0.007	24	1.281	263.142	(1) AF064539.1 [0.7] {46}; (2) NC_001901.1 [0.7] {46}; (3) MN855675.1 [0.374] {16}; (4) CP038007.1 [0.371] {26}; (5) CP025712.1 [0.367] {32}
171A5	171A5_contig_3	41721	Yes	not_assigned	full	0.993	0.013	17	1.281	16.157	(1) JQ182729.1 [0.417] {33}; (2) NC_019721.1 [0.417] {33}; (3) MN688132.1 [0.395] {16}; (4) KY271401.1 [0.34] {20}; (5) MH178096.1 [0.314] {20}
171A5	171A5_contig_4	2511	Yes	not_assigned					1.281	13.797	(1) OL355129.1 [0.587] {3}
171A5	171A5_contig_5	2299	Yes	not_assigned					1.281	16.844
171A5	171A5_contig_6	1620	Yes	not_assigned					1.281	31.407
211G7	211G7_contig_1	104171	NA	SSU5-like	full	1	0	13	0.812	19.796	(1) JQ965645.1 [0.645] {82}; (2) NC_018843.1 [0.645] {82}; (3) CP053388.1 [0.493] {73}; (4) MZ779062.1 [0.488] {74}; (5) MK422451.1 [0.486] {52}
211G7	211G7_contig_2	39785	Yes	not_assigned	full	0.993	0.02	16	0.812	1282.133	(1) MN688132.1 [0.592] {22}; (2) JQ182729.1 [0.568] {41}; (3) NC_019721.1 [0.568] {41}; (4) MH178096.1 [0.459] {27}; (5) JQ086377.1 [0.379] {28}
211G7	211G7_contig_3	10026	NA	not_assigned	full	0.707	0.027	0	0.812	13.327	(1) JQ965645.1 [0.69] {10}; (2) NC_018843.1 [0.69] {10}; (3) CP058330.1 [0.418] {8}; (4) MK422451.1 [0.417] {8}; (5) MZ779062.1 [0.376] {7}
211G7	211G7_contig_4	5839	NA	not_assigned					0.812	7.934
