## supplementary_tbl_s4 for "Phage-plasmids spread antibiotic resistance genes through infection and lysogenic conversion"

### Sheet: Sheet1
Species	Strain	Tested P-P-type	Lysogenized
Escherichia coli	K-12 MG1655	P1-like 163A9	no
Escherichia coli	BW25113	P1-like 163A9	no
Escherichia coli	55989	P1-like 163A9	yes
Escherichia coli	IAI1	P1-like 163A9	no
Escherichia coli	CFT073	P1-like 163A9	no
Escherichia coli	MDS42	P1-like 163A9	no
Escherichia coli	DH5a	P1-like 163A9	no
Escherichia coli	JM109	P1-like 163A9	no
Escherichia coli	CIP 53.126	P1-like 163A9	yes
Escherichia coli	CIP 105917	P1-like 163A9	yes
Escherichia coli	CIP 76.24	P1-like 163A9	yes
Escherichia coli	CIP 54.8T	P1-like 163A9	no
Salmonella enterica	CIP 82.29T	P1-like 163A9	no
Salmonella enterica	CIP 82.29T	SSU5-like (of CRE strain 169C2,170E2,171A5,211G7)	no
Enterobacter cloacae	CIP 103475	SSU5-like (of CRE strain 169C2,170E2,171A5,211G7)	no
Enterobacter cloacae	CIP 103624	SSU5-like (of CRE strain 169C2,170E2,171A5,211G7)	no
Enterobacter cloacae	CIP 105132	SSU5-like (of CRE strain 169C2,170E2,171A5,211G7)	no
Enterobacter cloacae	CIP 105586T	SSU5-like (of CRE strain 169C2,170E2,171A5,211G7)	no
Enterobacter cloacae	CIP 106422	SSU5-like (of CRE strain 169C2,170E2,171A5,211G7)	no
Enterobacter cloacae	CIP 106471	SSU5-like (of CRE strain 169C2,170E2,171A5,211G7)	no
Enterobacter cloacae	CIP 108488	SSU5-like (of CRE strain 169C2,170E2,171A5,211G7)	no
Enterobacter cloacae	CIP 111219	SSU5-like (of CRE strain 169C2,170E2,171A5,211G7)	no
Enterobacter cloacae	CIP 57.9	SSU5-like (of CRE strain 169C2,170E2,171A5,211G7)	no
Enterobacter cloacae	CIP 60.22	SSU5-like (of CRE strain 169C2,170E2,171A5,211G7)	no
Enterobacter cloacae	CIP 60.85T	SSU5-like (of CRE strain 169C2,170E2,171A5,211G7)	no
Enterobacter cloacae	CIP 79.28	SSU5-like (of CRE strain 169C2,170E2,171A5,211G7)	no
Enterobacter cloacae	CRBIP 17.69	SSU5-like (of CRE strain 169C2,170E2,171A5,211G7)	no
Enterobacter cloacae	DSM 30062	SSU5-like (of CRE strain 169C2,170E2,171A5,211G7)	no
Enterobacter cloacae	DSM 106614	SSU5-like (of CRE strain 169C2,170E2,171A5,211G7)	no
Enterobacter cloacae	DSM 109592	SSU5-like (of CRE strain 169C2,170E2,171A5,211G7)	no
Enterobacter cloacae	DSM 109593	SSU5-like (of CRE strain 169C2,170E2,171A5,211G7)	no
