## supplementary_tbl_s5 for "Phage-plasmids spread antibiotic resistance genes through infection and lysogenic conversion"

### Sheet: suppl_table_5_ENA_accessions
Study_accession (primary)	Study_accession (secondary)	sample_accession	strain	experiment/reads	experiment/reads_accession	assembly	assembly_accession	Bacterial_taxa	sample_title
PRJEB52357	ERP137064	ERS12247290	CRE_163A9	Genome_sequencing_long_reads	ERR9860250	163A9.genome.fasta.gz	ERZ11506945	Escherichia coli	Genome sequencing, MMC induction experiment and hybrid assembly based on strain 163A9
PRJEB52357	ERP137064	ERS12247291	CRE_166F4	Genome_sequencing_long_reads	ERR9860251	166F4.genome.fasta.gz	ERZ11506947	Escherichia coli	Genome sequencing and MMC induction experiment of strain 166F4
PRJEB52357	ERP137064	ERS12247292	CRE_169C2	Genome_sequencing_long_reads	ERR9860252	169C2.genome.fasta.gz	ERZ11506951	Enterobacter cloacae	Genome sequencing, MMC induction experiment and hybrid assembly based on strain 169C2
PRJEB52357	ERP137064	ERS12247293	CRE_170E2	Genome_sequencing_long_reads	ERR9860253	170E2.genome.fasta.gz	ERZ11506961	Enterobacter cloacae	Genome sequencing, MMC induction experiment and hybrid assembly based on strain 170E2
PRJEB52357	ERP137064	ERS12247294	CRE_171A5	Genome_sequencing_long_reads	ERR9860254	171A5.genome.fasta.gz	ERZ11506966	Enterobacter cloacae	Genome sequencing, MMC induction experiment and hybrid assembly based on strain 171A5
PRJEB52357	ERP137064	ERS12247295	CRE_211G7	Genome_sequencing_long_reads	ERR9860255	211G7.genome.fasta.gz	ERZ11506971	Enterobacter cloacae	Genome sequencing, MMC induction experiment and hybrid assembly based on strain 211G7
PRJEB52357	ERP137064	ERS12247290	CRE_163A9	MMC_induction_short_reads and hybrid_assembly	ERR9860256, ERR9860250	163A9.hybrid.fasta.gz	ERZ11506946	Escherichia coli	Genome sequencing, MMC induction experiment and hybrid assembly based on strain 163A9
PRJEB52357	ERP137064	ERS12247291	CRE_166F4	MMC_induction_short_reads	ERR9860257	NA	NA	Escherichia coli	Genome sequencing and MMC induction experiment of strain 166F4
PRJEB52357	ERP137064	ERS12247292	CRE_169C2	MMC_induction_short_reads and hybrid_assembly	ERR9860258, ERR9860252	169C2.hybrid.fasta.gz	ERZ11506955	Enterobacter cloacae	Genome sequencing, MMC induction experiment and hybrid assembly based on strain 169C2
PRJEB52357	ERP137064	ERS12247293	CRE_170E2	MMC_induction_short_reads and hybrid_assembly	ERR9860259, ERR9860253	170E2.hybrid.fasta.gz	ERZ11506964	Enterobacter cloacae	Genome sequencing, MMC induction experiment and hybrid assembly based on strain 170E2
PRJEB52357	ERP137064	ERS12247294	CRE_171A5	MMC_induction_short_reads and hybrid_assembly	ERR9860260, ERR9860254	171A5.hybrid.fasta.gz	ERZ11506969	Enterobacter cloacae	Genome sequencing, MMC induction experiment and hybrid assembly based on strain 171A5
PRJEB52357	ERP137064	ERS12247295	CRE_211G7	MMC_induction_short_reads and hybrid_assembly	ERR9860261, ERR9860255	211G7.hybrid.fasta.gz	ERZ11506972	Enterobacter cloacae	Genome sequencing, MMC induction experiment and hybrid assembly based on strain 211G7
PRJEB52357	ERP137064	ERS12247296	E. coli CRE_163A9	PP_acquisition_short_reads	ERR9860262	NA	NA	Escherichia coli	Test for presence of P1-like P-P 163A9 in E. coli CRE_163A9
PRJEB52357	ERP137064	ERS12247297	E. coli 55989	PP_acquisition_short_reads	ERR9860263	NA	NA	Escherichia coli	Test for presence of P1-like P-P 163A9 in E. coli 55989
PRJEB52357	ERP137064	ERS12247298	CIP 105917	PP_acquisition_short_reads	ERR9860264	NA	NA	Escherichia coli	Test for presence of P1-like P-P 163A9 in E. coli CIP 105917
PRJEB52357	ERP137064	ERS12247299	CIP 53.126	PP_acquisition_short_reads	ERR9860265	NA	NA	Escherichia coli	Test for presence of P1-like P-P 163A9 in E. coli CIP 53.126
PRJEB52357	ERP137064	ERS12247300	CIP 76.24	PP_acquisition_short_reads	ERR9860266	NA	NA	Escherichia coli	Test for presence of P1-like P-P 163A9 in E. coli CIP 76.24
